# Enzymes define pathways and metabolic relationships

**DOI:** 10.1101/2025.06.16.657199

**Authors:** Jiada Zhan, Zachery R. Jarrell, Melissa L. Kemp, Jaclyn Weinberg, Young-Mi Go, Greg S. Martin, Dean P. Jones

## Abstract

Gene-centric pathway mapping tools, widely used to interpret untargeted liquid chromatography mass spectrometry (LC-MS) metabolomics data, may underperform because a single metabolite can generate multiple spectral features, inflating false positive rates. Classic enzymology, which established metabolite flow before gene sequencing, offers experimentally validated precursor-product relationships that could overcome these ambiguities. We evaluated whether enzymology-defined precursor-product correlations are consistently detectable in human plasma LC-MS data. We detected amino acids, carnitine-related, TCA cycle, and pentose phosphate pathway metabolites in one individual sampled eight times over five years and in 50 adults sampled 6 to 8 times each. In the single participant repeated measures, strong positive correlations were observed for most direct precursor-product pairs. The longitudinal and cross-sectional analyses reproduced these patterns. Precursor-product proportionality, a fundamental principle of enzymology, is detectable in LC-MS datasets and remains consistent across studies. Applying these correlations to metabolomics workflows can improve pathway analysis, help metabolite identification, and reveal how genetic variations, diets, therapeutic drugs, and environmental exposures jointly impact metabolic pathways.
