## Supplementary Data 1 for "Enzymes define pathways and metabolic relationships"

### Sheet: HILICPOS_confirmed_metabolites
lib.metabolite	lib.formula	lib.monoisotopic.mass	lib.mz	lib.time	lib.adduct	lib.method	HMDB	KEGG	PubChem	ChEBI	METLIN	SMILES	mz	time
L-ORNITHINE	C5H12N2O2	132.09	133.097	205.2	M+H	hilicpos	HMDB0000214	C00077	6262	15729	27	NCCC[C@H](N)C(O)=O	133.097	196.096
L-GLUTAMINE	C5H10N2O3	146.069	147.076	187.2	M+H	hilicpos	HMDB0000641	C00064	5961	18050	5614	N[C@@H](CCC(N)=O)C(O)=O	147.077	188.467
L-GLUTAMIC ACID	C5H9NO4	147.053	148.06	183.6	M+H	hilicpos	HMDB0000148	C00025	33032	16015	5174	N[C@@H](CCC(O)=O)C(O)=O	148.06	184.246
L-CARNITINE	C7H15NO3	161.105	162.112	151.2	M+H	hilicpos	HMDB0000062	C00318	10917	16347	52	C[N+](C)(C)C[C@H](O)CC([O-])=O	162.112	154.541
L-ARGININE	C6H14N4O2	174.112	175.119	204.6	M+H	hilicpos	HMDB0000517	C00062	6322	16467	5502	N[C@@H](CCCNC(N)=N)C(O)=O	175.118	198.418
CITRULLINE	C6H13N3O3	175.096	176.103	190.2	M+H	hilicpos	HMDB0000904	C00327	9750	16349	16	N[C@@H](CCCNC(N)=O)C(O)=O	176.103	185.909
O-ACETYL-L-CARNITINE	C9H17NO4	203.116	204.123	128.4	M+H	hilicpos	HMDB0000201	C02571	7045767	NA	5213	CC(=O)OC(CC(=O)[O-])C[N+](C)(C)C	204.123	130.495
Propionylcarnitine	C10H19NO4	217.131	218.139	110.4	M+H	hilicpos	HMDB0000824	C03017	107738	28867	5787	CCC(=O)OC(CC(=O)[O-])C[N+](C)(C)C	218.139	107.668
Palmitoylcarnitine	C23H45NO4	399.335	400.342	64	M+H	hilicpos	HMDB0000222	C02990	11953816	17490	5231	CCCCCCCCCCCCCCCC(=O)O[C@H](CC(=O)[O-])C[N+](C)(C)C	400.342	63.4933

### Sheet: HILICPOS_1subject_8visit
Sample ID	Butyrobetaine	CITRULLINE	L-ARGININE	L-CARNITINE	L-GLUTAMIC ACID	L-GLUTAMINE	L-ORNITHINE	O-ACETYL-L-CARNITINE	Palmitoylcarnitine	Propionylcarnitine
CHD-237756_V2_1	94703221	6470587	60745019	1876510394	1173219	47861427	1541303	350766350	26600813	54346328
CHD-237756_V6_1	77322297	7425253	76877521	1587145752	1162018	45809413	1998663	286474416	25679264	54454516
CHD-237756_V5_1	44828584	3604020	29629421	930996427	332560	22993102	674821	258252378	29978971	35889556
CHD-237756_V3_1	44070864	5422425	50556962	1361451566	700350	34727769	1394922	280454527	38633233	42377828
CHD-237756_V7_1	35442567	4391527	29647494	1011178344	345884	25610258	901477	156815833	23484279	31114003
CHD-237756_V4_1	50087203	7112482	75111178	1429300996	892378	39377434	1949522	207533693	23134901	46802168
CHD-237756_V8_1	31600690	4834725	49776862	1271730357	741155	30644894	1452002	247435537	30278642	36500269
CHD-237756_V1_1	44237697	4628979	43834048	1454714614	587203	32162342	1104107	213697315	29509313	46329162

### Sheet: HILICPOS_50subjects_6to8
Sample ID	Butyrobetaine	CITRULLINE	L-ARGININE	L-CARNITINE	L-GLUTAMIC ACID	L-GLUTAMINE	L-ORNITHINE	O-ACETYL-L-CARNITINE	Palmitoylcarnitine	Propionylcarnitine
CHD-341502_V1_1	72807098	6194489	54233400	1587177956	6722555	38477322	1576071	285299544	20238498	58470538
CHD-515974_V1_1	103335065	4458173	48458273	2035090387	3970380	45228639	1735637	326842307	24250262	79251715
CHD-241605_V8_1	62717934	4495599	40738505	1132612861	772563	35864744	962128	328478298	21030300	42954234
CHD-237756_V2_1	94703221	6470587	60745019	1876510394	1173219	47861427	1541303	350766350	26600813	54346328
CHD-515974_V6_1	96593059	5068369	39363745	1911858221	5733066	41480796	2113034	268763832	19772858	105334802
CHD-241605_V1_1	74088437	4435669	55084920	1436387419	1832162	45820995	1236975	594358933	24302671	49190120
CHD-341502_V3_1	84127815	7963576	45802615	1648170549	5965339	44206533	2123367	497965523	18351512	73588598
CHD-237756_V6_1	77322297	7425253	76877521	1587145752	1162018	45809413	1998663	286474416	25679264	54454516
CHD-437951_V3_1	96402261	6670836	63797763	2042798795	1636973	42100449	1667031	303245158	19478697	91078949
CHD-341502_V2_1	71405418	7063837	42353269	1580887968	1175028	40398353	1795149	266216004	24477369	59252572
CHD-437951_V2_1	108079178	7147532	64821007	2006845163	1143962	54866684	1654777	422898964	27999526	66643354
CHD-437951_V5_1	84877626	5574355	46881951	1770506998	1379554	35545368	1060727	316123782	25353990	82773329
CHD-437951_V6_1	95948790	5696489	48456689	1754412091	1611136	38251258	1376861	439230130	24545128	67200209
CHD-515974_V7_1	110187223	7324316	36863090	1544991005	3373238	42612754	2049700	537662947	25866324	77242496
CHD-341502_V5_1	48536778	3897517	27138302	1114847092	2773252	23790428	1327237	397273120	26016714	42242110
CHD-237756_V5_1	44828584	3604020	29629421	930996427	332560	22993102	674821	258252378	29978971	35889556
CHD-515974_V2_1	107488712	7613434	44157303	2010054725	6671581	45549930	2260646	337933728	21945816	103558397
CHD-341502_V6_1	61898644	5747585	41309403	1419022878	9573305	23248746	988946	420158100	25802196	44620750
CHD-241605_V3_1	52941427	4696278	45819653	1662808498	2215349	40429542	1765876	166992220	20476596	59877465
CHD-241605_V7_1	51777665	4272862	52916210	1469514791	597473	40281530	1233703	140990937	23980777	58613289
CHD-341502_V4_1	64017077	7905957	51426933	1753971046	5221886	39920475	2543022	287150661	19969659	76445720
CHD-237756_V3_1	44070864	5422425	50556962	1361451566	700350	34727769	1394922	280454527	38633233	42377828
CHD-515974_V5_1	75643641	7233354	39852753	1928246644	5923711	47357886	2490527	208527227	22290820	115640266
CHD-237756_V7_1	35442567	4391527	29647494	1011178344	345884	25610258	901477	156815833	23484279	31114003
CHD-237756_V4_1	50087203	7112482	75111178	1429300996	892378	39377434	1949522	207533693	23134901	46802168
CHD-241605_V5_1	46948008	4412307	58500892	1317034966	1748433	44575685	1341433	141429188	18460148	33519209
CHD-515974_V3_1	54853031	6182269	44822374	1612531173	5442276	42102066	2418230	182986261	18989400	74443939
CHD-241605_V6_1	45448972	3762181	53237115	1130770499	2444006	42384903	1377734	202435170	26303048	34031770
CHD-237756_V8_1	31600690	4834725	49776862	1271730357	741155	30644894	1452002	247435537	30278642	36500269
CHD-437951_V7_1	61366691	5678201	61537631	1534810828	690916	38307434	1627010	208930350	29336349	57197161
CHD-437951_V8_1	50800238	4955121	42355835	1315887693	2004353	35245056	1586335	344974266	27279886	42439719
CHD-241605_V4_1	29245674	1569894	50186167	952682727	681003	22269956	1149277	128086586	30253101	50321868
CHD-341502_V7_1	41780446	3726912	37103774	1393026784	434006	24112025	1123295	139483235	27228884	65992360
CHD-237756_V1_1	44237697	4628979	43834048	1454714614	587203	32162342	1104107	213697315	29509313	46329162
CHD-437951_V1_1	36113502	2388314	39810970	1035009277	446760	24416772	673077	317866004	38940342	33749938
CHD-515974_V8_1	52191310	5988255	32898405	1595574777	2369251	30919951	1456514	226439409	24162711	63249540
CHD-241605_V2_1	32842599	2764336	40712768	885357172	770455	30182879	1149661	227625588	32905908	27514993
CHD-515974_V4_1	43380147	3074340	21037046	1455276989	1714020	25401212	1447846	211564572	26225922	77464047
CHD-341502_V8_1	26290922	2651564	34272354	942270174	344028	22750145	969918	164887414	23321435	32053178
CHD-574506_V6_1	33831296	4034291	40494773	1258099049	1622824	28909068	1526622	213768388	33223937	35167443
CHD-818014_V3_1	28092719	4961139	32511925	1112966144	1604516	26173407	1256209	419474006	26437259	35012216
CHD-100246_V3_1	28835184	3353442	44170569	1381296196	438702	24019077	1529163	180666658	27626520	50035260
CHD-818014_V2_1	26213412	2709393	30192736	1000946625	777896	19200854	934008	633231418	41202347	36384653
CHD-858164_V8_1	33545846	2704683	45239328	1250589344	1823351	27135407	1158025	253727857	36710341	51383797
CHD-574506_V3_1	30107145	4621879	36429203	1319999247	1506975	26865170	1464992	261104806	39313793	44677689
CHD-574506_V7_1	35755288	4530628	42734572	1492535898	1662855	29630920	1441641	193563679	24299815	46071405
CHD-103466_V1_1	26415267	2802287	44239384	1083594694	566441	23387190	1312385	176120395	24935511	41910844
CHD-100246_V2_1	28291989	2237104	38457991	1206787560	971208	19883560	1305441	217617745	21344231	48677262
CHD-100246_V5_1	28290465	3112172	34723756	1204579731	426629	23102858	1153095	192509149	24860281	51076239
CHD-103466_V3_1	26306355	3050810	45158645	1348196539	730873	21639220	1217057	204360021	24591911	69682505
CHD-574506_V1_1	26467445	3368119	39338530	1131422640	667585	26493753	1461830	149541540	27889952	29869594
CHD-858164_V1_1	33121771	3185984	47246028	1247668428	1708978	24121922	1233439	201954704	29253014	55427320
CHD-574506_V2_1	28566663	4299615	40886921	1230396609	1541179	26418120	1260760	150324338	28456187	30379380
CHD-574506_V5_1	31375993	4126550	42689662	1399358289	568415	28319419	2060821	284612529	37772000	38223027
CHD-574506_V8_1	28590124	3834944	37062163	1121837553	562341	26347275	1402666	236377861	38488953	39645177
CHD-100246_V7_1	31210568	2707629	27356058	1292127820	630484	25343798	1388211	372294279	34122071	52920313
CHD-103466_V7_1	30916888	3252505	39635465	1287515499	465992	24840564	846974	367931472	27543657	45083537
CHD-858164_V6_1	27974863	2243738	46503171	1353232181	1035917	18984586	812540	266086551	56716319	75768628
CHD-103466_V4_1	31501549	3158047	50171605	1483374617	535407	23150975	1218684	296289894	29685860	70800489
CHD-858164_V7_1	26346620	1963971	37912480	1001648726	775226	18524220	849929	386636312	37249786	49519535
CHD-100246_V1_1	24938680	1642727	31029559	1256825063	315010	15568567	1257553	410284740	36587868	56963850
CHD-818014_V6_1	23636595	1877401	25808278	918192012	413951	15651385	783427	345136871	28634686	33304680
CHD-103466_V5_1	30515762	2094169	44578233	1314616766	467640	20683466	1082052	313392121	37043044	67675778
CHD-818014_V8_1	22295646	1811264	30419825	1009136288	494287	15427567	1071445	385688585	32240471	26811083
CHD-574506_V4_1	29586658	2903880	31864369	1171984512	543909	23224767	1373523	265525089	42120000	39252713
CHD-858164_V5_1	29155383	1607796	32839618	1369553308	1527312	19354716	960847	264350914	49020672	83428934
CHD-858164_V4_1	24904880	1700416	34735096	1106813687	1293194	18380787	867015	191600359	31337015	51157096
CHD-103466_V2_1	34036737	1664643	34198898	1141677645	282532	15417167	854935	260760416	36030252	54131210
CHD-818014_V5_1	39794101	1492240	35169083	1374741642	761808	17018903	1011887	265495512	26926551	49087846
CHD-818014_V1_1	27815404	2050232	30122136	1059379529	636437	16620267	946100	486035236	33340802	26369512
CHD-858164_V3_1	38626878	2027116	32440641	1020758176	912204	20946750	952316	206043302	35763335	55044352
CHD-100246_V4_1	24587757	1433695	29426970	1422197155	341231	15414058	866716	240414850	34632874	101464038
CHD-818014_V4_1	46920819	4231153	43269388	1576653656	1513668	25957404	1269667	363434523	31637551	45712029
CHD-818014_V7_1	39681810	2222392	34974676	1417443587	390313	18525699	701369	525635759	40731590	45549641
CHD-103466_V6_1	36247032	1773623	37666441	1274179048	435192	18003866	1017827	372627885	37984225	67180675
CHD-100246_V6_1	45015851	1555538	34908799	1331126598	396362	18660040	1404978	310447438	37684670	52927232
CHD-858164_V2_1	42649526	1827685	43773129	1185175630	1005893	20594719	911684	306019770	33880367	71639528
CHD-190911_V1_1	47890934	2315831	49846249	1357305493	709112	30517030	1105316	248413572	27037158	41971109
CHD-155532_V7_1	156278537	11569536	84694783	3040371886	17833981	48119221	4938400	504539863	20484872	179063378
CHD-213208_V5_1	154934635	10264866	73549221	2473403518	6000908	77800004	2965246	514506837	27080500	177860982
CHD-155532_V1_1	176661985	10984251	114699560	3092541240	6120125	94930024	4724245	268376277	9236050	203962458
CHD-177213_V1_1	119039113	15553905	100884302	2540647071	9175654	73150373	3475922	368508310	14381413	258019124
CHD-213208_V3_1	179740736	6494775	58819881	2986118534	6859723	66478999	2954641	582896683	35936448	163047315
CHD-213208_V2_1	147313779	11127730	66715371	3025831767	6316895	78255449	3111034	530739980	36503675	175660005
CHD-140264_V1_1	128410698	10111562	136620528	3115111090	1388272	79952360	3912538	338432483	13900143	148130540
CHD-104294_V4_1	109470646	13497723	99737692	2652383509	2696972	86921798	3935330	341327238	10766985	126306455
CHD-213208_V7_1	174551619	10457921	75723120	2982401460	5877632	73586771	2972079	667220209	29666577	185458370
CHD-190911_V7_1	99410711	6458144	97003659	2322238388	1277612	56736921	1707328	223067666	15396153	98986288
CHD-177213_V2_1	129681364	13536782	110445073	2508337960	4516877	71036769	4661255	325752320	17025528	256231583
CHD-213208_V1_1	176864976	13024730	95768565	3111367909	5722325	97317122	4782661	487302438	19886025	148694048
CHD-177213_V4_1	77104098	7064203	60424360	2009349535	2334889	38926304	2334403	322958666	42042721	150957042
CHD-155532_V4_1	137757979	12070337	90362466	2851068480	4617677	75376052	2739150	347071005	21488148	203838291
CHD-140264_V3_1	112896537	8253192	94085743	2858749718	1545614	69521768	2758286	552930278	18001813	166237342
CHD-104294_V5_1	75485328	8950871	65312801	2364749445	1395445	66494612	2229873	461344851	36823762	128622688
CHD-104294_V1_1	95984955	10436808	94032721	2718741238	2006933	78455901	3543256	242856528	11893700	76224788
CHD-190911_V2_1	82354247	9557090	86784343	2424321350	5927355	52323207	2277711	279165106	19065476	101608017
CHD-140264_V5_1	86923852	6281275	65091402	2458203759	1781124	55324024	1871808	444297026	23726052	124889526
CHD-190911_V5_1	67724429	8859222	76235448	2831252698	3543810	48904540	2478398	405814525	24674503	162712050
CHD-155532_V3_1	103336595	11607459	83838200	2451598501	7150469	50527916	4384546	256813440	16062278	118595155
CHD-140264_V4_1	66000661	4549779	54827968	2208141379	856277	53558649	1676952	290651662	29399848	118073529
CHD-140264_V6_1	105413912	6535065	80849417	2416611245	731635	60729965	2255801	463342513	30779827	100775029
CHD-213208_V6_1	121171644	8408218	58770870	2708992377	3429119	60814208	2615824	452697603	42505725	113626218
CHD-190911_V6_1	89139017	6724747	88049560	2244063366	1535578	59625024	1123841	228868181	19746598	80515821
CHD-177213_V5_1	51939945	4883524	38806490	1394305524	2236861	28231662	1732699	262286036	39588841	112140499
CHD-190911_V3_1	79849126	6653120	94268210	2221680798	4594839	64940190	2033678	204108854	21037772	108770255
CHD-140264_V7_1	105967410	8232700	104755835	2724412189	1700257	57214065	2373065	359008853	18356761	111527613
CHD-177213_V7_1	104650222	11648079	100543312	2513412286	4178157	62395735	4005957	352843642	23402610	245208823
CHD-104294_V3_1	92792551	7301220	61940570	2072888453	1611515	49811213	1927580	514520213	29732987	135641105
CHD-190911_V4_1	74760235	5059861	79524337	1974224650	1873594	58131092	1490983	288881889	27990191	72397894
CHD-155532_V6_1	94795339	8555757	69120361	2435622511	4418714	44760401	2859221	267604313	26757586	108860713
CHD-177213_V6_1	71167944	9056265	74894169	1922155282	2464411	45603095	3132615	236864610	35871193	206483869
CHD-213208_V4_1	111533937	9250613	54107769	2734508664	6414532	53062193	2712624	434336813	39860208	128826107
CHD-104294_V6_1	43271756	2385450	33117170	1408757464	192047	23442899	768221	296534005	30112354	56838830
CHD-155532_V2_1	81802404	7260838	65728400	2301790332	4819375	43696017	2148438	350527431	33875252	109920256
CHD-104294_V2_1	38049830	4136604	38225402	1606415649	1040915	31248780	1143975	241690014	29751642	63345214
CHD-177213_V3_1	75889819	5051313	64812778	2359378897	2332695	33524384	2175547	358972720	40346852	263150911
CHD-155532_V5_1	97800022	7716764	60430514	2579882433	5225121	45498445	2283876	272106792	32061402	124705113
CHD-517517_V6_1	57588838	6772734	52369451	1847348008	966866	43910009	1996445	126556795	18599417	103353606
CHD-517517_V3_1	66753223	4903170	42351266	2061883568	1998593	41781256	1886906	279803038	32576202	98584378
CHD-287296_V1_1	68111505	3561252	46326279	1962307356	924508	34685934	1313634	269629950	23325380	93857556
CHD-287296_V2_1	58279926	3075586	36606634	1829385881	2813816	24611782	1319832	220994862	19952220	91590122
CHD-412848_V6_1	65816857	3131082	27866499	1822379078	1171036	23932446	1048896	255395630	33853516	88693987
CHD-465679_V4_1	52966851	2119435	34170806	1754684380	1135327	20779131	803249	269534563	36444734	74597424
CHD-465679_V7_1	64514738	3223899	37653085	1882674699	12023495	14608776	1474909	411138496	40877009	77377913
CHD-412848_V5_1	52314336	3503162	32195476	1512232459	1255153	26393751	1104559	222228792	34633930	65015132
CHD-465679_V6_1	57450117	2434440	38549670	1830388847	1156229	22772879	1065513	405786385	39286198	80880086
CHD-412848_V4_1	50336171	2850219	35613504	1598253671	1864351	24023652	1494940	235590460	32179327	65744106
CHD-517517_V5_1	45587658	1862185	27839690	1344591160	616359	20741954	929190	106608208	24160209	48431066
CHD-412848_V2_1	47278057	1762425	29867937	1579717091	588089	16932848	1204371	239829976	36621228	82442430
CHD-412848_V7_1	65452990	3937544	34229263	1754658476	1329991	31898829	1339556	342204771	37351714	64985648
CHD-453320_V2_1	54477064	5078281	41538863	1551376062	1568823	28295437	1191066	275938632	25056914	60085401
CHD-412848_V3_1	75576697	3593374	38338269	2096855790	2017936	24411327	868490	212462619	37249631	144322493
CHD-234946_V1_1	64477786	5744111	41276326	1988543517	1474181	34540064	1672153	267061847	41931921	88994210
CHD-465679_V5_1	36788867	998773	28143771	1360005533	632920	14967973	609583	188567530	40189407	58678874
CHD-287296_V3_1	71956158	4280445	40129320	2320586339	3229850	34312708	1820699	334558685	32902015	117521662
CHD-234946_V7_1	112035418	4738105	53958492	2438151170	942185	34450623	1573013	421775840	53474621	118049022
CHD-517517_V4_1	38690808	2316601	29253942	1468606390	318484	21705026	956586	221075524	38602525	76067694
CHD-453320_V4_1	55708880	2915448	33526271	1790401339	1224693	25655947	1423472	360411185	33207814	83636496
CHD-465679_V3_1	68004891	2590462	29176073	1836065931	1410059	20879507	1106333	309886261	36485995	89180860
CHD-287296_V7_1	55984441	1655461	24615325	1604998243	184027	17973013	935208	357902376	38983888	73850899
CHD-517517_V7_1	46168492	2799361	26142421	1423704835	322328	23430440	987495	133984422	20370894	68009513
CHD-287296_V4_1	58284997	2132337	32200062	1781264592	378725	21903753	956516	261379419	26729584	94663299
CHD-453320_V7_1	43882987	1848056	28095676	1350261359	353918	14225794	920272	342310259	32586611	51665108
CHD-517517_V2_1	43644710	2130888	30276872	1395598288	451752	20401344	977643	298438940	41364105	72418694
CHD-234946_V2_1	127067211	11799171	107779426	2993510531	2695984	70891713	3721242	405267186	33547024	150174739
CHD-287296_V5_1	54960523	1507197	21355039	1480440841	354420	18807730	809392	516815507	34449113	64693255
CHD-287296_V6_1	79550997	2791711	33426788	2286607984	1409777	27230377	1353809	533361231	34595845	86266898
CHD-517517_V1_1	59078735	3980175	34850837	1791007925	542573	33884548	1173300	201354731	22780823	83511727
CHD-453320_V1_1	58160676	4337755	35607982	1781520569	899746	22898943	1311450	352843095	27916198	63498059
CHD-234946_V5_1	69406769	3452277	41682053	2044231058	346629	23114647	1285688	261635365	37997137	109067648
CHD-234946_V4_1	69614137	3803371	37196713	2060561986	1393680	28853712	1454758	186154842	32936845	104140266
CHD-234946_V6_1	64687990	4951796	41415651	2036644338	1900394	28664078	1315745	296664678	38107613	98549685
CHD-465679_V1_1	72128227	2857028	37301898	1959654115	1771467	23166204	1429698	522337352	44495009	90687112
CHD-465679_V2_1	61586061	2385769	32558464	1699767034	605356	19508075	904760	380657650	39280470	77564682
CHD-234946_V3_1	62376186	3302103	40154913	2103771514	1005436	22588055	1314487	328717422	46289346	103684202
CHD-453320_V3_1	57354133	3117720	30353695	1581623506	457167	21349844	867319	269340675	28991567	61160895
CHD-453320_V6_1	62422180	4530730	34976625	1909991902	1799223	25810309	1551708	418035408	30798691	63840496
CHD-453320_V5_1	66808304	4481113	36704894	1831127097	1822154	25390329	1323336	454705770	28535312	67598107
CHD-412848_V1_1	82927639	3895781	40930206	1971736475	1521245	26858922	1202367	229160622	30540582	96756815
CHD-234946_V8_1	65209122	5313466	33554127	1663990310	791607	30475172	1484548	471132685	35453269	72862790
CHD-608134_V3_1	56114477	2745327	29102432	1910926904	3021806	26135961	987136	625327133	32515588	111362038
CHD-608134_V1_1	102400870	11034440	82777303	2860129099	8717004	59739642	3419341	1232769936	10349922	149289150
CHD-598491_V6_1	152729853	15940977	132722635	3346224968	5548693	67163249	5416427	1837847817	17272794	289015741
CHD-594818_V4_1	153573461	10611521	73757788	3620886784	9529380	72735014	5643239	1317831094	21083286	320131102
CHD-529584_V2_1	147514582	10284240	74752661	2872365167	1284687	58598182	3143980	1354896055	16954780	220420822
CHD-529584_V3_1	176612983	15128699	129600678	3349778404	2880306	82777006	5853836	1214341794	8699956	205620644
CHD-529584_V5_1	158858455	11223124	110889027	2963683960	1705907	74045318	5274749	1682061105	19116247	217499015
CHD-529584_V6_1	102555652	9004507	50443462	2496773251	4948423	57117272	2176806	1774682569	18130606	207258503
CHD-565134_V4_1	147865697	14820546	125091670	3164933004	7186366	98935670	3336666	1965430412	9933100	187102045
CHD-608134_V4_1	135167057	11172583	73576975	2993170477	14314878	72985421	4357449	1065877041	20087699	263075697
CHD-529584_V1_1	142742714	8063128	64911415	3316482448	1711449	56109750	2733510	1367401464	42713741	220332958
CHD-594818_V2_1	165818456	12648805	112490766	3703871702	13206475	74981681	4787292	1592253079	12793878	257817967
CHD-598491_V2_1	138554794	10635854	78916714	2422823078	3029059	65761875	3043964	2055778390	21786339	123178149
CHD-608134_V7_1	95029887	7195444	87372986	2546050583	17965283	74985681	4333588	833763482	24589308	213182429
CHD-527915_V7_1	107998837	13719970	129382700	2937862568	8662957	76616022	3544777	1075049871	6927283	151326826
CHD-565134_V3_1	88935426	8882288	189520717	2166151576	37384477	3402902	2795174	970797464	15972395	70930983
CHD-527915_V2_1	149346836	15308134	181480904	3371941557	18099474	70224823	9239148	1145382549	14851836	600434624
CHD-527915_V4_1	104156845	10008996	105651905	2927238114	10995895	61195220	4774122	748593729	17844405	165781546
CHD-529584_V4_1	126935079	11039737	108375884	2965350590	2750656	75642572	4262279	972579116	20250785	172574079
CHD-598491_V1_1	160539647	14966557	134361087	3175574819	4352384	70792990	5528515	1493724085	11747211	211538323
CHD-608134_V2_1	79575612	6571003	52762005	2602998326	11332590	68983795	4093394	871074729	26437141	190458789
CHD-527915_V1_1	120262630	8110248	94812712	3204607983	8285900	54923208	3736658	1016956046	26851648	214063606
CHD-594818_V1_1	131318725	8672923	61524509	3075581305	8689750	67894423	3761663	1719701006	40585696	192481169
CHD-594818_V6_1	118332782	8199141	54949015	2953130610	6997723	44567232	2697501	950833161	25406362	185491636
CHD-565134_V6_1	121788111	12246694	132351386	2823862663	3077481	71708871	3703237	1253405270	20795671	130331226
CHD-565134_V7_1	105220627	9761819	71572576	2551323972	3646364	53424102	1294426	1245102634	27035979	115755143
CHD-594818_V7_1	168833487	11037027	75089960	3564550589	7940960	81341401	3093190	1606812377	29091338	226884637
CHD-527915_V5_1	84466137	9624256	83139629	2521153007	7456253	60641728	3865661	803373367	17928461	139317568
CHD-565134_V5_1	71081139	5220105	57212670	2002375064	1189243	38452478	1459652	989056170	33664576	94678738
CHD-527915_V6_1	118020691	8608369	77284311	2415365867	7688572	57080868	3723016	908074906	19426118	140818732
CHD-594818_V5_1	114336868	7352364	48956913	3021730646	6305979	51016858	2913154	1004857118	32562873	168837382
CHD-608134_V6_1	53864774	1954095	30174103	1795754375	4375441	31864941	1414014	628494295	25968916	116304437
CHD-529584_V7_1	75321024	5764959	47021564	2335996307	13654727	21303566	1442365	1251910201	22679525	127867942
CHD-565134_V1_1	88047067	9126024	86435014	2423185350	2973962	49906524	2451296	862997027	19253307	84416174
CHD-594818_V3_1	90234480	4048249	40924315	2518118864	5322420	34152213	1873348	819387438	34990626	237247754
CHD-608134_V5_1	45319112	2008335	24242132	1544395483	5148829	25818253	1078092	532145899	19926902	99405402
CHD-598491_V7_1	85735799	6290028	51343417	1971653001	6254017	25624754	2192733	1256584521	19839356	75724623
CHD-598491_V4_1	92879887	8811509	67903270	2377391637	2748030	40864337	2639207	1465136971	22069055	95410738
CHD-598491_V3_1	91276970	6796475	62625534	2100713445	3117910	35596770	2245148	773068252	18802500	89796638
CHD-598491_V5_1	88574485	7713976	69115833	2114695649	1730972	37171928	2334978	1199174489	19359835	90500915
CHD-527915_V3_1	85929157	3706812	52310916	2507421654	5095681	32802082	1586037	683675235	24638735	110357810
CHD-565134_V2_1	65604100	4824593	59029430	1707750821	2416858	36203033	1272686	972421475	25203363	55315193
CHD-608134_V8_1	80814050	8212537	50125367	1331931741	5975010	54852743	3728763	290146250	27730068	103360704
CHD-627118_V1_1	41459455	2514220	32345742	1324235591	1044066	18980287	614941	612245712	28646981	54503688
CHD-627118_V6_1	62670430	3077029	46668071	1922685682	1581967	28119389	1270713	757226726	30490551	71171539
CHD-627118_V5_1	54895201	3309086	41208221	1594161157	1315073	25559019	755813	870132407	33417741	71693256
CHD-627118_V4_1	34873842	2921739	35831588	1138755000	1584345	17965753	736103	379505769	22659746	48497972
CHD-708507_V4_1	61996173	2364983	26636604	1569302568	1137993	21226839	698064	1265346816	29523954	61242044
CHD-708507_V6_1	68029255	3203931	44579825	2079247637	1779398	32694749	1357254	585800928	29984213	67596822
CHD-708507_V3_1	71280436	3183544	36655745	2005333092	2010790	26268844	1738579	842461589	29394913	82798875
CHD-711350_V5_1	89782113	6659244	84433561	2630095793	2276082	36810411	1580665	1202258118	28458642	136674205
CHD-662036_V1_1	52508993	2359934	28692961	1822465672	1464423	22618312	922723	772464477	38651982	83487521
CHD-703523_V5_1	64064322	2375736	18491659	1927861942	934857	21004803	1109542	977370772	36078313	117750810
CHD-662036_V7_1	79462274	5314358	54677250	2325105206	2665860	36463584	1631220	1346620206	36243609	86782652
CHD-740727_V3_1	138544484	4350985	60902862	1477895047	1479000	31316681	1243377	707556797	20341495	65712829
CHD-708507_V2_1	76100026	3092974	39072506	1899798210	1632521	28901007	1155820	566739599	28450869	58203974
CHD-662036_V2_1	90151670	6640676	79706152	3136576160	6077739	51087761	2341384	1028018816	24854212	117754406
CHD-662036_V6_1	36189016	1309727	28814165	1544885219	841384	13880997	451168	504056250	28644169	70386042
CHD-703523_V1_1	85057456	3918491	39964421	2602608106	1863141	37297047	1773131	849458159	38966309	104482352
CHD-711350_V1_1	69163154	3512984	48820578	2152654270	1864560	32668667	1086055	1515598174	34813273	68319316
CHD-711350_V3_1	47747301	1791016	35917111	1507981866	706972	16377144	677136	529628536	30058020	55585364
CHD-627118_V3_1	29733070	1264127	21756622	1152837694	679455	14453897	425209	368523798	26576525	46660493
CHD-708507_V7_1	61316377	1432299	36030103	1469568808	601853	17050834	480492	929658980	36189447	56166038
CHD-703523_V3_1	70335430	3920357	17682181	2126676963	2573329	26439692	1248578	637912416	29634279	125781324
CHD-662036_V5_1	62842134	2625806	31538706	2253711017	1602744	25574412	932357	919836884	36003755	105942141
CHD-627118_V2_1	41893409	3876629	45021860	1389907656	2188521	27890246	1060493	568023781	22386845	61190041
CHD-627118_V7_1	79389689	3219581	49594252	2121411419	9715644	20481081	1470632	1048753071	33982069	92982250
CHD-711350_V7_1	45837357	2457715	30822086	1656372685	1404140	18893229	914799	758012901	37540620	60831507
CHD-711350_V2_1	55891538	1586043	29348184	1737617239	426121	13698043	679125	1052134557	36998888	86495474
CHD-740727_V2_1	29185025	1392650	19384047	866798441	619107	15057926	543312	371235977	25821714	34218925
CHD-708507_V1_1	46160059	1932749	31966402	1325449779	727216	18566133	655673	454199405	30525175	39834833
CHD-703523_V7_1	61324611	1908311	18643445	1782768966	884567	18186816	512540	1079285262	29744421	88575299
CHD-740727_V5_1	35578740	1249478	19604599	813065897	465669	14114762	512448	532677511	21257086	24531547
CHD-740727_V4_1	53680105	3091552	37400814	1309359896	609823	23593403	802180	638602426	20339348	38839084
CHD-711350_V4_1	51466727	2812122	38552335	1925872651	1683094	22063093	792850	998641654	41656533	65436359
CHD-708507_V5_1	65271411	1985029	30581643	1665169356	1187300	17410602	925781	498003622	36106975	68979133
CHD-662036_V3_1	34086709	1463197	20368423	902103372	339562	15316066	519573	721504206	27674487	32454411
CHD-740727_V7_1	36687898	1877405	33544955	1028424963	603385	14613478	687684	379094384	22463271	37555193
CHD-711350_V6_1	33291937	1696790	28775757	986227956	358314	14485051	709633	646130237	30795106	28470920
CHD-740727_V6_1	31704566	1146082	16924695	602357908	230859	11384363	438283	541108512	20277154	27697566
CHD-703523_V4_1	54035679	2002946	17278442	1648624568	1030854	16331213	704571	590863904	33015354	80159115
CHD-703523_V6_1	66670734	1179773	18354114	1729450768	395780	13893958	651912	1038284767	33799617	102737410
CHD-740727_V1_1	39771280	1770379	17999553	908442754	865160	13392566	571999	276635303	19828529	32300036
CHD-662036_V4_1	55029192	1650309	26284832	1691595763	1453217	16248882	710854	533596180	29366465	79302467
CHD-758975_V1_1	84183114	7937779	65904814	2651594064	3053296	46728676	2981555	923972078	27447078	175464128
CHD-806087_V3_1	153366877	10633402	82676546	3258311233	6583194	63261159	4080429	1244927628	26086876	221713494
CHD-758975_V2_1	108057763	7643428	77333498	3226304243	5431364	62957063	2830565	1429872258	22297492	142148636
CHD-806087_V6_1	132871599	9707593	83758658	2802471176	4143595	63604981	3449143	887776556	26591228	267225094
CHD-780899_V4_1	67916988	3973029	37975794	1363955559	2972320	29555873	1188868	576729202	22877607	48730118
CHD-780899_V2_1	75459618	3686663	34385861	1685740091	2642893	31696363	1612460	605265993	39835353	74221230
CHD-758975_V7_1	50939130	3077785	36101297	1803219726	1058387	26635002	1255599	838630613	32778052	55013449
CHD-780899_V3_1	70051215	3899397	40170569	1391139800	2601589	30166282	2082324	540367748	24066377	52609421
CHD-775570_V3_1	80791356	3990498	50946401	2187167906	2059604	41314288	1710249	956588779	33390758	103538844
CHD-775570_V6_1	63746246	1218342	34270766	2074536605	218272	16471850	744569	843521366	34591160	135539149
CHD-780899_V5_1	90623183	2126296	30317140	1564703875	357660	17233912	1120854	615755322	38392444	111871897
CHD-758975_V4_1	102466274	9018747	83681949	2844792388	5867971	64340750	3098515	1005808722	32637620	145044587
CHD-775570_V5_1	106163325	6876938	58949103	2683132080	2359009	46489214	2219840	1267285466	21882469	110903563
CHD-938580_V6_1	100187859	6369067	56810782	3029058149	4086449	45258138	2490948	881506954	35778875	179882908
CHD-806087_V7_1	115790883	3109222	56259905	2556030932	487069	27463009	1205022	909708385	48907476	208752598
CHD-806087_V1_1	108633992	4839667	56348981	2630743935	1412900	44185659	1904240	1528205760	60731531	107240798
CHD-763942_V2_1	85954543	6080020	48753881	2306614525	4069238	38377662	1969796	804118708	31655420	78652504
CHD-938580_V1_1	79541075	4606046	42230855	2409500797	1738246	42086961	1836268	1505404363	39079571	99362567
CHD-806087_V4_1	119981337	3380576	52964451	2975028649	924223	31940993	1950104	847656132	40292876	156071080
CHD-780899_V7_1	102286133	7534885	46636328	2184018663	3313150	42950185	2566350	717027592	30674219	81682095
CHD-938580_V2_1	108366212	5715341	72653117	3341600736	4034726	50779707	2410204	1209891801	41496542	131308169
CHD-938580_V7_1	127543260	4470737	48336418	3714925660	1368752	43270395	1664980	1246687675	37948826	244736114
CHD-758975_V6_1	99798962	4114298	59701402	3365371232	1020387	37382216	1906746	1211434386	45001353	186047342
CHD-775570_V1_1	101021708	7018091	55804719	2534944269	1619806	47604123	2325324	1359487372	31565710	115557464
CHD-938580_V3_1	105779511	7146697	64524577	3368957877	4512796	57666203	2655087	1014075086	33817701	148695355
CHD-938580_V4_1	100877424	9472527	104900776	2635365696	6240183	50686218	3022712	1020547788	27390026	103820696
CHD-775570_V4_1	53216443	2792377	26465251	1733054586	1855927	22763096	877392	1208512126	38187019	64535909
CHD-775570_V2_1	51587264	2422632	31555671	1535429295	948661	24992817	1000062	522665742	23298689	73136082
CHD-806087_V2_1	125396558	4410322	61996655	3162700753	1327467	35143029	2274085	1047965770	52406697	201111463
CHD-775570_V7_1	108360353	4424282	55496466	2965978632	700315	47627131	1803070	1731812159	40779202	115311257
CHD-780899_V1_1	125587100	10464803	83396777	2512226112	4368266	60119154	3781300	759452119	29713243	92433463
CHD-806087_V5_1	149560345	7700708	75117503	2886006929	2708940	62963506	3024212	1863344943	68449327	135181017
CHD-780899_V6_1	140536423	8360355	67461666	2836637852	4919404	55766809	2532338	819789081	43558458	133906334
CHD-758975_V5_1	120775383	7104297	54036279	2689862536	1658433	35770944	2377960	776520001	33252913	120012938
CHD-763942_V5_1	126434823	8283177	48408015	2949292198	3836038	47661950	3145090	862761980	30324810	148582227
CHD-763942_V4_1	98579350	8337293	43655781	2492205812	4637631	42079263	2492778	1228986950	35014462	86070613
CHD-763942_V3_1	89358240	5669116	33186180	2304432369	3859671	32495750	1598275	676906380	32952831	94057539
CHD-938580_V5_1	75943470	3983603	33251604	2269681563	1729615	30008317	1274432	948537220	42515165	103021920
CHD-763942_V6_1	66911022	5202776	40513315	2095937637	1545270	31638405	1289036	729366624	28935289	56735514
CHD-758975_V3_1	83737799	5171122	41784620	2620798849	2000035	33035923	1650653	1010703065	43641102	159753802
CHD-763942_V7_1	100084467	5803769	46216875	2629569664	2159724	40340452	1664033	713332450	33721558	104394220
CHD-763942_V1_1	123050551	6923330	46816940	3119420268	2972688	39247225	2324214	1025251113	37275370	132096121
CHD-961683_V1_1	128314670	5497968	111367878	3221404996	3782441	62936668	2104959	2087524563	33856264	90028081
CHD-983032_V1_1	147820984	9544057	78985462	4145851079	12860868	79456766	3482907	1465886392	46816804	240055593
CHD-961683_V3_1	160705014	8427473	136263012	4173599936	8057677	79505637	2857852	1625144051	21217087	132977367
CHD-988513_V8_1	184352683	8755951	79312479	3116818055	4661811	85520330	2809773	849412382	13739899	159870500
CHD-232522_V4_1	185779439	13027534	130879090	3945117194	2714782	74727112	4637297	1156117924	22065594	216904170
CHD-983032_V4_1	118312596	7749211	66088681	3892113761	11435085	51864959	3054851	1360211199	32905246	285270101
CHD-692917_V8_1	147474529	6569067	74608145	3361750400	5910233	52975788	3031186	1247740881	33864628	182494419
CHD-961683_V2_1	102101153	4031216	90335385	2475850522	1883106	49671100	1668241	1337326179	28386350	76975441
CHD-826981_V4_1	80005795	5052599	67942788	2199910404	1105779	38019178	1522822	1133975036	22462327	56490101
CHD-826981_V5_1	83344989	3883427	49637698	2307648472	1636912	32688192	1213895	1268365450	29263448	76825134
CHD-983032_V2_1	166171496	11447708	115368047	4672212591	17180507	76839723	4896006	1940086315	38237022	335610724
CHD-961683_V7_1	121023122	5480237	111505955	3144163267	1910528	76048892	2421808	1640533639	27940236	99037169
CHD-826981_V8_1	137083491	11016601	126785199	3455015908	2891708	66862140	3027664	2688274850	36588122	127802299
CHD-988513_V1_1	225996000	10436885	123527498	3552757298	5391269	104006009	5553801	834467318	14670902	197949671
CHD-988513_V6_1	161155247	8875824	66808045	2752347445	6771705	93277176	3863050	1199099574	17885676	90907537
CHD-961683_V5_1	124764891	5233680	106965414	3289942830	3598810	68334992	2180835	1476347489	27446907	117465194
CHD-983032_V7_1	107194182	7749905	91289124	3805792695	4960758	54958536	2938628	1238238135	29527675	204602034
CHD-232522_V5_1	92534535	3564379	46957382	2603022640	1254116	30257984	1389367	933389969	41804989	95711543
CHD-826981_V6_1	71684221	2630693	38856091	1828120877	738293	24449088	904842	1315259315	40920625	64865582
CHD-692917_V5_1	155025517	4735302	76274255	2711158185	1492059	45332228	2071892	993778512	37330649	115553782
CHD-692917_V1_1	161354416	6651307	84797659	2915949422	2817892	55746392	3130288	956438659	25534379	130788168
CHD-826981_V2_1	99174262	7861030	99621087	2351616718	2895334	51078893	2477113	1315442592	13159204	55341407
CHD-232522_V8_1	250442835	18296304	225008198	5253857801	13388193	129378608	7764789	2387181445	18104641	286603667
CHD-232522_V6_1	80125537	3278312	32922034	2088483964	1684811	23287010	1115444	644803195	34276038	87053166
CHD-988513_V4_1	123785531	5809314	50892542	2277514981	2569146	46281933	2612614	660827696	21478410	119842536
CHD-692917_V2_1	141193819	7000080	93543668	2640866827	4364430	62522819	2711213	626733840	24816664	105282228
CHD-988513_V3_1	156042533	7299205	73546676	3043577883	6883807	76202769	4697676	824663705	18032280	142681559
CHD-983032_V3_1	82016232	3497841	38894449	3111898609	8365892	29081584	1610780	946797794	43651595	169423760
CHD-826981_V3_1	88678558	4459599	65653656	2465461733	1070368	32742954	1609121	1187045063	40544033	82246643
CHD-692917_V3_1	146961765	7379963	83419161	3017537178	3564722	69832608	3427824	1044175302	26608199	138507821
CHD-988513_V2_1	113815809	4038144	35558544	2315563094	4279600	38274396	2048890	647481931	29513941	129904682
CHD-983032_V5_1	78961062	5178334	37972163	2520157796	3603887	37288041	1800284	1711055765	30944176	71882833
CHD-983032_V6_1	60597910	2492607	35676192	2105852999	1036037	23661375	989171	669605628	45412533	81725691
CHD-961683_V4_1	79875225	2770845	63000018	2110080330	2077403	31265721	1087400	899239066	35502285	68989198
CHD-232522_V3_1	80011962	2993964	33759503	1776899496	987549	23544587	912154	771526395	26755177	61541218
CHD-232522_V2_1	73600559	2910372	37475512	1645024177	669430	22204272	1029049	532590163	35489912	61469598
CHD-961683_V6_1	56206546	942518	36956467	1560864406	266124	20295905	601613	908343823	32494906	49666400
CHD-988513_V5_1	77668934	2943575	31246817	1619795107	1634631	31068694	1384692	390012276	23733969	57346323
CHD-692917_V6_1	94123312	2133637	30346904	1863145321	1576564	21873100	1165602	770185907	35401836	95084416
CHD-692917_V4_1	92251750	2523502	30474577	2084129595	1188337	23033192	753108	424489382	34043046	110188845
CHD-826981_V1_1	54996443	2442474	42973760	1478445751	466586	24480774	801650	962381977	35059854	39179790
CHD-232522_V1_1	65568456	1390508	20934467	1293133337	534216	16574941	672286	354211546	28227291	51220402
CHD-180011_V1_1	47523351	1698669	26127117	1122531678	476640	15662460	359904	738282101	38280154	42319694
CHD-848429_V4_1	57081015	1915097	23060597	1670799735	705346	14978451	420317	635259548	29767426	102468712
CHD-848429_V8_1	108125753	4220546	47187381	2764011197	1085094	41768734	1494961	867709657	40045613	169962414
CHD-848429_V5_1	71738166	4760617	48889615	1758390836	1665865	27949207	1352621	820543209	35709316	78333154
CHD-180011_V8_1	53663135	2809334	36405357	1937785880	877171	23044974	994371	474162846	36127726	69644281
CHD-515617_V2_1	112568466	3775058	40725097	2014643857	567681	27489942	1136582	589794226	34466395	79292646
CHD-515617_V4_1	78434725	4837222	50473609	1477073834	1330667	34240945	1340380	359247809	23082128	54695779
CHD-848429_V1_1	64825841	3625567	37753927	1792055816	2058391	22778953	1227291	1377355460	33341915	67730601
CHD-180011_V5_1	54531363	3419145	41596646	1801860730	1872784	23643993	1271401	347953365	25576109	60069148
CHD-848429_V6_1	44162512	2490196	26368068	1184189511	838153	15708871	515489	354067192	11619295	52673112
CHD-515617_V3_1	68601256	5109249	48969221	1462481955	1970516	26843562	1229428	438840382	40762985	59838354
CHD-515617_V1_1	44516594	1490203	21422854	774758142	392299	13505910	546370	368118964	25408955	33212861
CHD-515617_V5_1	49518293	1749021	14067583	1005737562	814646	13141258	543605	236063917	19945191	52003224
CHD-180011_V4_1	46899555	1773119	30900863	1361448677	1077001	17696799	735784	661280579	34060322	43848870
CHD-848429_V2_1	61737435	3518182	39690371	1255379731	908084	28132646	1026252	1171961297	24668369	51418965
CHD-952824_V4_1	45386803	1859045	29914408	1396103562	1285124	18816209	648057	901170637	31460629	50554053
CHD-515617_V6_1	59761242	2519131	25018297	1124260721	407264	16799347	755334	301439558	26297797	42937983
CHD-180011_V3_1	64142288	2373418	38430155	1727183454	942761	19361133	1021176	463819696	37173265	65173983
CHD-515617_V7_1	49949785	1845132	15129019	961675643	852523	13817926	618110	226475007	20891732	49976143
CHD-952824_V6_1	51965980	1570201	27572239	1258932496	840816	17617630	682368	630253194	21325213	47194629
CHD-952824_V8_1	36179486	1015019	26315325	1082876932	559225	18893530	631012	890106530	38951797	30802037
CHD-180011_V6_1	62136760	2318557	29815448	1687387590	502273	21584515	840863	550691467	34842812	61142387
CHD-952824_V3_1	44428023	1660872	30010319	1430201343	1208762	16199992	772774	783424586	26891785	57201675
CHD-848429_V3_1	52122461	2353441	22685132	1562164715	621407	16599906	843662	846393713	32694858	76781369
CHD-515617_V8_1	54267398	2959961	27854150	1117944812	386472	18161641	822401	326231230	29797090	58453844
CHD-952824_V1_1	47824457	1772455	32122365	1511440855	992081	19494163	774849	907790067	28667751	57864539
CHD-180011_V2_1	39739726	1973961	30864760	1187544252	521303	16036789	811754	343546039	29690984	41794033
CHD-952824_V2_1	42717812	1856391	30154904	1441171094	1083545	17947519	906568	678425623	29987221	52843256
CHD-952824_V5_1	33381527	940917	31716048	1052599447	1078169	9425908	478632	453181668	39997299	42381329

### Sheet: HILICPOS_50subjects_1visit
Sample ID	Butyrobetaine	CITRULLINE	L-ARGININE	L-CARNITINE	L-GLUTAMIC ACID	L-GLUTAMINE	L-ORNITHINE	O-ACETYL-L-CARNITINE	Palmitoylcarnitine	Propionylcarnitine
CHD-341502_V1_1	72807098	6194489	54233400	1587177956	6722555	38477322	1576071	285299544	20238498	58470538
CHD-515974_V1_1	103335065	4458173	48458273	2035090387	3970380	45228639	1735637	326842307	24250262	79251715
CHD-241605_V1_1	74088437	4435669	55084920	1436387419	1832162	45820995	1236975	594358933	24302671	49190120
CHD-237756_V1_1	44237697	4628979	43834048	1454714614	587203	32162342	1104107	213697315	29509313	46329162
CHD-437951_V1_1	36113502	2388314	39810970	1035009277	446760	24416772	673077	317866004	38940342	33749938
CHD-103466_V1_1	26415267	2802287	44239384	1083594694	566441	23387190	1312385	176120395	24935511	41910844
CHD-574506_V1_1	26467445	3368119	39338530	1131422640	667585	26493753	1461830	149541540	27889952	29869594
CHD-858164_V1_1	33121771	3185984	47246028	1247668428	1708978	24121922	1233439	201954704	29253014	55427320
CHD-100246_V1_1	24938680	1642727	31029559	1256825063	315010	15568567	1257553	410284740	36587868	56963850
CHD-818014_V1_1	27815404	2050232	30122136	1059379529	636437	16620267	946100	486035236	33340802	26369512
CHD-190911_V1_1	47890934	2315831	49846249	1357305493	709112	30517030	1105316	248413572	27037158	41971109
CHD-155532_V1_1	176661985	10984251	114699560	3092541240	6120125	94930024	4724245	268376277	9236050	203962458
CHD-177213_V1_1	119039113	15553905	100884302	2540647071	9175654	73150373	3475922	368508310	14381413	258019124
CHD-140264_V1_1	128410698	10111562	136620528	3115111090	1388272	79952360	3912538	338432483	13900143	148130540
CHD-213208_V1_1	176864976	13024730	95768565	3111367909	5722325	97317122	4782661	487302438	19886025	148694048
CHD-104294_V1_1	95984955	10436808	94032721	2718741238	2006933	78455901	3543256	242856528	11893700	76224788
CHD-287296_V1_1	68111505	3561252	46326279	1962307356	924508	34685934	1313634	269629950	23325380	93857556
CHD-234946_V1_1	64477786	5744111	41276326	1988543517	1474181	34540064	1672153	267061847	41931921	88994210
CHD-517517_V1_1	59078735	3980175	34850837	1791007925	542573	33884548	1173300	201354731	22780823	83511727
CHD-453320_V1_1	58160676	4337755	35607982	1781520569	899746	22898943	1311450	352843095	27916198	63498059
CHD-465679_V1_1	72128227	2857028	37301898	1959654115	1771467	23166204	1429698	522337352	44495009	90687112
CHD-412848_V1_1	82927639	3895781	40930206	1971736475	1521245	26858922	1202367	229160622	30540582	96756815
CHD-608134_V1_1	102400870	11034440	82777303	2860129099	8717004	59739642	3419341	1232769936	10349922	149289150
CHD-529584_V1_1	142742714	8063128	64911415	3316482448	1711449	56109750	2733510	1367401464	42713741	220332958
CHD-598491_V1_1	160539647	14966557	134361087	3175574819	4352384	70792990	5528515	1493724085	11747211	211538323
CHD-527915_V1_1	120262630	8110248	94812712	3204607983	8285900	54923208	3736658	1016956046	26851648	214063606
CHD-594818_V1_1	131318725	8672923	61524509	3075581305	8689750	67894423	3761663	1719701006	40585696	192481169
CHD-565134_V1_1	88047067	9126024	86435014	2423185350	2973962	49906524	2451296	862997027	19253307	84416174
CHD-627118_V1_1	41459455	2514220	32345742	1324235591	1044066	18980287	614941	612245712	28646981	54503688
CHD-662036_V1_1	52508993	2359934	28692961	1822465672	1464423	22618312	922723	772464477	38651982	83487521
CHD-703523_V1_1	85057456	3918491	39964421	2602608106	1863141	37297047	1773131	849458159	38966309	104482352
CHD-711350_V1_1	69163154	3512984	48820578	2152654270	1864560	32668667	1086055	1515598174	34813273	68319316
CHD-708507_V1_1	46160059	1932749	31966402	1325449779	727216	18566133	655673	454199405	30525175	39834833
CHD-740727_V1_1	39771280	1770379	17999553	908442754	865160	13392566	571999	276635303	19828529	32300036
CHD-758975_V1_1	84183114	7937779	65904814	2651594064	3053296	46728676	2981555	923972078	27447078	175464128
CHD-806087_V1_1	108633992	4839667	56348981	2630743935	1412900	44185659	1904240	1528205760	60731531	107240798
CHD-938580_V1_1	79541075	4606046	42230855	2409500797	1738246	42086961	1836268	1505404363	39079571	99362567
CHD-775570_V1_1	101021708	7018091	55804719	2534944269	1619806	47604123	2325324	1359487372	31565710	115557464
CHD-780899_V1_1	125587100	10464803	83396777	2512226112	4368266	60119154	3781300	759452119	29713243	92433463
CHD-763942_V1_1	123050551	6923330	46816940	3119420268	2972688	39247225	2324214	1025251113	37275370	132096121
CHD-961683_V1_1	128314670	5497968	111367878	3221404996	3782441	62936668	2104959	2087524563	33856264	90028081
CHD-983032_V1_1	147820984	9544057	78985462	4145851079	12860868	79456766	3482907	1465886392	46816804	240055593
CHD-988513_V1_1	225996000	10436885	123527498	3552757298	5391269	104006009	5553801	834467318	14670902	197949671
CHD-692917_V1_1	161354416	6651307	84797659	2915949422	2817892	55746392	3130288	956438659	25534379	130788168
CHD-826981_V1_1	54996443	2442474	42973760	1478445751	466586	24480774	801650	962381977	35059854	39179790
CHD-232522_V1_1	65568456	1390508	20934467	1293133337	534216	16574941	672286	354211546	28227291	51220402
CHD-180011_V1_1	47523351	1698669	26127117	1122531678	476640	15662460	359904	738282101	38280154	42319694
CHD-848429_V1_1	64825841	3625567	37753927	1792055816	2058391	22778953	1227291	1377355460	33341915	67730601
CHD-515617_V1_1	44516594	1490203	21422854	774758142	392299	13505910	546370	368118964	25408955	33212861
CHD-952824_V1_1	47824457	1772455	32122365	1511440855	992081	19494163	774849	907790067	28667751	57864539

### Sheet: HILICPOS_statistical_summary
precursor_product	correlation	p_value	group
Glutamine and Glutamic acid	0.928571	0.0022	1_subject_1visit
Butyrobetaine and Carnitine	0.690476	0.069	1_subject_1visit
Ornithine vs. Citrulline	0.97619	0.0004	1_subject_1visit
Arginine vs. Ornithine	0.97619	0.0004	1_subject_1visit
Carnitine vs. Propionylcarnitine	0.928571	0.0022	1_subject_1visit
Carnitine vs. O-acetylcarnitine	0.52381	0.2	1_subject_1visit
Carnitine vs. Palmitoylcarnitine	-0.261905	0.54	1_subject_1visit
Glutamine and Glutamic acid	0.780552	< 1e-04	50_subjects_1visit
Butyrobetaine and Carnitine	0.933445	< 1e-04	50_subjects_1visit
Ornithine vs. Citrulline	0.925474	< 1e-04	50_subjects_1visit
Arginine vs. Ornithine	0.881297	< 1e-04	50_subjects_1visit
Carnitine vs. Propionylcarnitine	0.920192	< 1e-04	50_subjects_1visit
Carnitine vs. O-acetylcarnitine	0.546891	< 1e-04	50_subjects_1visit
Carnitine vs. Palmitoylcarnitine	-0.0670828	0.64	50_subjects_1visit
Glutamine and Glutamic acid	0.71349	< 1e-04	50_subjects_6to8visit
Butyrobetaine and Carnitine	0.906462	< 1e-04	50_subjects_6to8visit
Ornithine vs. Citrulline	0.912259	< 1e-04	50_subjects_6to8visit
Arginine vs. Ornithine	0.841337	< 1e-04	50_subjects_6to8visit
Carnitine vs. Propionylcarnitine	0.896058	< 1e-04	50_subjects_6to8visit
Carnitine vs. O-acetylcarnitine	0.607744	< 1e-04	50_subjects_6to8visit
Carnitine vs. Palmitoylcarnitine	-0.0750155	0.16	50_subjects_6to8visit
